# Alarmone ((p)ppGpp) signalling tunes *Arabidopsis thaliana* nuclear gene expression to shape the balance of plant immune outcomes

**DOI:** 10.64898/2026.07.17.739251

**Authors:** Federico E Aballay, Ivan J León Sanchez, Florencia S Rodriguez, Camila Benelli, Pedro J Salaberry, Denise Scuffi, Carlos García-Mata, Rocío S Tognacca, Nicolas M Cecchini, Ben Field, Ezequiel Petrillo

**Author notes:** Corresponding authors: Federico E. Aballay < >, Nicolas M. Cecchini < >, Ben Field < > & Ezequiel Petrillo < >.

## Abstract

RSH enzymes (RelA/SpoT homologs) synthesize ppGpp (guanosine tetra-/pentaphosphate) in plastids, regulating organelle function. More importantly, whether ppGpp acts as a simple rheostat on immune output or determines which mode of defence a plant deploys remains poorly understood. Using *Arabidopsis thaliana* lines with high (RSH3OX) or null (*rshq*) ppGpp levels, we show that ppGpp controls nuclear-encoded defence genes in salicylic acid (SA) and jasmonic acid (JA) metabolism, including hormone-inactivating enzymes in RSH3OX and MeSA-to-SA conversion genes in *rshq*. Conversely, pathogen infection induces the ppGpp synthases RSH2 and RSH3, with induction preceding defence gene activation and requiring SA biosynthesis and a functional Type III secretion system. RSH3OX plants are hypersusceptible to *Pseudomonas syringae* pv. *tomato* DC3000, show impaired pattern-triggered immunity, and exhibit an accelerated decline in photosynthetic efficiency, while *rshq* plants show enhanced resistance to *P. syringae* but increased susceptibility to the necrotrophic fungus *Botrytis cinerea*. Using an inducible line to acutely elevate ppGpp, we confirm this susceptibility is directly caused by ppGpp levels, not a chronic developmental consequence of RSH3OX. Together, these results indicate that ppGpp governs the mode of immune execution rather than simply scaling its magnitude, acting as a chloroplast-based checkpoint linking organellar status to the nuclear defence transcriptome.
