## Supplementary material for "Alarmone ((p)ppGpp) signalling tunes *Arabidopsis thaliana* nuclear gene expression to shape the balance of plant immune outcomes": Suppl. Table S3

### Sheet: Relevant GENEs IDs
Table S3. Relevant Gene IDs from this article.
Gene	Gene ID
ABC TRANSPORTER G FAMILY MEMBER 40 (ABCG40)	AT1G15520
ALUMINUM-ACTIVATED MALATE TRANSPORTER 5 (ALMT5)	AT1G68600
BENZOIC ACID/SA CARBOXYL METHYLTRANSFERASE 1 (BSMT1)	AT3G11480
BOI-RELATED GENE 2 (BRG2)	AT1G79110
BROAD-COMPLEX, TRAMTRACK, AND BRIC-A-BRAC A2.3 (BTB-A2.3)	AT2G24240
CYTOCHROME P450 FAMILY 94 SUBFAMILY B POLYPEPTIDE 1 (CYP94B1)	AT5G63450
CYTOCHROME P450 FAMILY 94 SUBFAMILY B POLYPEPTIDE 3 (CYP94B3)	AT3G48520
CYTOCHROME P450 FAMILY 94 SUBFAMILY C POLYPEPTIDE 1 (CYP94C1)	AT2G27690
FLG22-INDUCED RECEPTOR-LIKE KINASE 1 (FRK1)	AT2G19190
FOUR LIPS (FLP/MYB124)	AT1G14350
GLUTAREDOXIN 13 (GRXS13)	AT1G03850
IAA-LEUCINE RESISTANT (ILR)-LIKE GENE 6 (ILL6)	AT1G44350
IQ-MOTIF CONTAINING PROTEIN 1 (IQM1)	AT4G33050
ISOCHORISMATE SYNTHASE 1 (ICS1)	AT1G74710
JASMONATE RESISTANT 1 (JAR1)	AT2G46370
JASMONATE-INDUCED OXYGENASE 1 (JOX1)	AT3G11180
JASMONATE-INDUCED OXYGENASE 2 (JOX2)	AT5G05600
JASMONATE-INDUCED OXYGENASE 3 (JOX3)	AT3G55970
JASMONATE-INDUCED OXYGENASE 4 (JOX4)	AT2G38240
JASMONIC ACID CARBOXYL METHYLTRANSFERASE (JMT)	AT1G19640
LIPOXYGENASE 2 (LOX2)	AT3G45140
METHYL ESTERASE 1 (MES1)	AT2G23620
METHYL ESTERASE 9 (MES9)	AT4G37150
N-ACETYLTRANSFERASE ACTIVITY 1 (NATA1)	AT2G39030
NOVEL CYSTEINE-RICH RECEPTOR KINASE (NCRK)	AT2G28250
PATHOGENESIS-RELATED GENE 1 (PR1)	AT2G14610
PATHOGENESIS-RELATED GENE 2 (PR2)	AT3G57260
PECTIN METHYLESTERASE 53 (PME53)	AT5G19730
PLANT DEFENSIN 1.1 (PDF1.1)	AT1G75830
PLANT DEFENSIN 1.2A (PDF1.2)	AT5G44420
PLANT DEFENSIN 1.2B (PDF1.2B)	AT2G26020
PLANT DEFENSIN 1.2C (PDF1.2C)	AT5G44430
PLANT DEFENSIN 1.3 (PDF1.3)	AT2G26010
PLANT DEFENSIN 1.4 (PDF1.4)	AT1G19610
PLANT DEFENSIN 1.5 (PDF1.5)	AT1G55010
PLANT DEFENSIN 2.6 (PDF2.6)	AT2G02140
PRE-PAMP-INDUCED SECRETED PEPTIDE 3 (PREPIP3)	AT2G23270
SCORPION TOXIN-LIKE KNOTTIN SUPERFAMILY PROTEIN (PDF2.1)	AT2G02120
SENESCENCE ASSOCIATED GENE 13	AT2G29350
SULFOTRANSFERASE 2A (ST2A)	AT5G07010
UDP-GLUCOSYLTRANSFERASE 74F1 (UGT74F1)	AT2G43840
UDP-GLUCOSYLTRANSFERASE 74F2 (UGT74F2)	AT2G43820
UDP-GLUCOSYLTRANSFERASE 76E1 (UGT76E12)	AT3G46660
USUALLY MULTIPLE ACIDS MOVE IN AND OUT TRANSPORTER 20 (UMAMIT20)	AT4G08290
ZINC RING-CONTAINING FINGER PROTEIN 34 (RZFP34)	AT5G22920
