## Supplementary material for "Alarmone ((p)ppGpp) signalling tunes *Arabidopsis thaliana* nuclear gene expression to shape the balance of plant immune outcomes": Suppl. Table S2

### Sheet: Table S2. Primer sequences
Table S2. Primer sequences used in this study
Primer name	Sequence (5'->3')	Comments
BSMT1-qPCR-Fw	TACTCCGCCAATTCTCGCCTTC
BSMT1-qPCR-RV	CAGCAACTTTGATGTACGTAGG
cRSH-qPCR-Fw	GTCTCTTCCTCTTGCCTCTG
cRSH-qPCR-Rv	CCGAGATAACTTCTGCATCC
EF1a-qPCR-Fw	GTTCGCTTCTTCAATCCGCC
EF1a-qPCR-RV	CTTCTGGAATGACAACACCATTG
FLS2_Fw	GGTTTGCGTGGGAAAGCGGC
FLS2_RV	CGGTGCTGCAGAGCCGTGAA
FRK1_qPCR_Fw	CGGTCAGATTTCAACAGTTGTC
FRK1_qPCR_Rv	AATAGCAGGTTGGCCTGTAATC
ICS1_qPCR_FW	CCGCCGTCTCTGAACTCAAA
ICS1_qPCR_RV	AAGAAGATCGGGACGACCAA
JOX4-qPCR-Fw	CCATAAGAAACCCTTCCAAGTG
JOX4-qPCR-Rv	CAGTTTTCTCACTTCTTCTCC
LOX2_qPCR_FW	TTGGCGAAGCTCAAGATGAT
LOX2_qPCR_RV	AGTGAGGTGGGATCACCAT
NATA1-qPCR-Fw	GAGCGCCTCACGCATCTCTTTG
NATA1-qPCR-Rv	GATTTCCAAGAGGAAGACGG
PDF1.2_Fw	TTGCTGCTTTCGACGCA	Cerrudo, et al (2012)
PDF1.2_Rv	TGTCCCACTTGGCTTCTCG	Cerrudo, et al (2012)
PP2A_qPCR_FW	TAACGTGGCCAAAATGATGC
PP2A_qPCR_RV	GTTCTCCACAACCGCTTGGT
PR1_qPCR_FW	CGCAGAACAACTAAGAGGCA
PR1_qPCR_RV	CCTTCTCGCTAACCCACATG
RSH1-qPCR-Fw	GCAGAAATGGAAGAAAGAGCAG	Abdelkefi, et al. (2016)
RSH1-qPCR-RV	ACGGGGTAGATAAGATATTGATGG	Abdelkefi, et al. (2016)
RSH2-qPCR-Fw	ACGCCGTATTGTTCTCTCTAGC	Abdelkefi, et al. (2016)
RSH2-qPCR-Rv	TGATCAAAGCTTTTTATGAAGCAG	Abdelkefi, et al. (2016)
RSH3-qPCR-Fw	GCTAGGGATTTGCTTAGACG
RSH3-qPCR-Rv	GTATGGATCACCAGTTGCTCTC
UBQ10_fw	CGTGACCTAGTCGTCCTCGTC
UBQ10_RV	GTGTCGGAGCTTTCCACCTC
